# Extended pre-training of histopathology foundation models uncovers co-existing breast cancer archetypes characterized by RNA splicing or TGF-β dysregulation

**DOI:** 10.1101/2025.03.27.645192

**Authors:** Lisa Fournier, Garance Haefliger, Albin Vernhes, Vincent Jung, Igor Letovanec, Pascal Frossard, Cédric Vincent-Cuaz, Raphaëlle Luisier

## Abstract

In recent years, histopathology foundation models (hFM) have rapidly advanced in size and complexity, achieving excellent performance in tasks such as cancer diagnosis and biomarker discovery. Here, we reveal novel capabilities of these models by specializing hFMs, originally trained on diverse tissue types, specifically to invasive tumor tissue. It enables unprecedented discrimination of visually similar yet molecularly distinct tumor regions, that were previously indistinguishable by baseline models, which eventually leads to uncovering new biological insights into breast cancer. Our contributions are threefold. First, to the best of our knowledge, this is the first study to systematically evaluate the biological concepts encoded within hFM representations across multiple scales. Second, we explore extended pre-training to identify optimal conditions that enhance the model’s ability to encode richer, tumor tissue-specific biological concepts. We show that this refinement strategy transforms generalist models into a specialist one capable of resolving subtle, recurrent tumor regions with distinct morphological and molecular identities, called tumor archetypes. Finally, leveraging this specialized model, we uncover two dominant tumor archetypes in invasive breast cancer characterized by distinct aberrant gene expression signatures, notably RNA metabolism dysregulation and TGF-β signaling. Strikingly, these archetypes coexist within the same tumors as spatially distinct regions with varying densities and patterns, and are recurrent across patients, highlighting their universality and potential clinical relevance for patient stratification. Altogether our study demonstrates how extended pre-training of state-of-the-art hFM with specific tumor tissues can unlock rich molecular and morphological information encoded in H&E images. By providing a more accessible approach to investigating tumor heterogeneity, this work opens new avenues for precision oncology, using routine histopathology slides and low computational resources.

Graphical abstract.
