## Supplementary Table for "Extended pre-training of histopathology foundation models uncovers co-existing breast cancer archetypes characterized by RNA splicing or TGF-β dysregulation"

### Sheet: Table S1 - Base foundation mode
		UNI (2023)	ProvGigapath (2024)	CTranspath (2022)	SimCLR (2021)	Virchow2 (2024)	UNI2-h (2025)
SSL strategy		DinoV2	DinoV2	contrastive learning	contrastive learning	DinoV2	DinoV2
Benchmark tasks	Image Retrival	TRUE	TRUE	TRUE	FALSE	FALSE	FALSE
	Segmentation	TRUE	FALSE	TRUE	TRUE	FALSE	FALSE
	WSI classification	TRUE	TRUE	TRUE	TRUE	FALSE	TRUE
	Patches level Classification	TRUE	FALSE	FALSE	FALSE	FALSE	FALSE
	Roi Identification	TRUE	FALSE	FALSE	FALSE	FALSE	TRUE
	Survival Prediction	FALSE	FALSE	FALSE	FALSE	FALSE	FALSE
	Mutation Prediction	FALSE	TRUE	TRUE	FALSE	FALSE	FALSE
Training data	Description	100,426 diagnostic H&E WSIs Mass-100K: Consists of more than 100 million tissue patches across 20 major tissue types.	3 billion 256 × 256 pathology image tiles in 171,189 whole slides from Providence, a large US health network comprising 28 cancer centres	5 million unlabeled patches cropped from WSIs	57 datasets, out of which 22 image patch datasets and 35 are WSI	Total WSIs: 3.1 million Patients: 225,401 Magnifications: 5×, 10×, 20×, 40×	Over 200 million image tiles sampled from over 350k diverse H&E and IHC slides sourced from Mass General Brigham
	TCGA	FALSE	FALSE	TRUE	TRUE	FALSE	FALSE
Model architecture	Backbone	ViT-l/16	ViT-g/14	Hybrid model: CNN + Swin transformer	CNN	ViT-h/14	ViT-h/14-reg8
	Params(M)	303	1135	28	24	632	681
	Embedding size	1024	1536	768	512	1280	1536
Model performances	Shannon Entropy (SE)	0.38	0.51	0.19	0.2	0.24	0.52
	Mean ARI per patient	0.29 ± 0.11	0.27 ± 0.09	0.27 ± 0.09	0.25 ± 0.12	0.23 ± 0.12	0.32 ± 0.10
	Overall ARI	0.28	0.21	0.15	0.21	0.14	0.24
DOI		https://doi.org/10.1038/s41591-024-02857-3	https://doi.org/10.1038/s41586-024-07441-w	https://doi.org/10.1016/j.media.2022.102559	https://doi.org/10.48550/arXiv.2011.13971	https://doi.org/10.48550/arXiv.2408.00738	https://github.com/mahmoodlab/UNI

### Sheet: Table S2 - Handcrafted features
	Feature type	Feature name	Description
	Nuclei-Morph	Area_mean	Mean area of the nuclei
		AreaBbox_mean	Mean area of the bounding box enclosing the nuclei.
		CellEccentricities_mean	Mean eccentricity of the nuclei, a measure of their roundness.
		Circularity_mean	Mean circularity of the nuclei, defined as (4π * area) / perimeter².
		Elongation_mean	Mean elongation of the nuclei, which is the ratio of the major to minor axis.
		Extent_mean	Mean extent of the nuclei, defined as the ratio of the area to the bounding box area.
		MajorAxisLength_mean	Mean length of the major axis of the nuclei.
		MinorAxisLength_mean	Mean length of the minor axis of the nuclei
		Perimeter_mean	Mean perimeter of the nuclei.
		Solidity_mean	Mean solidity of the nuclei, defined as (area / convex area).
		CurvMean_mean	Mean of the curvature values across the nuclei boundary.
		CurvStd_mean	Standard deviation of the curvature values across the nuclei boundary.
		CurvMax_mean	Maximum curvature value along the nuclei boundary.
		CurvMin_mean	Minimum curvature value along the nuclei boundary.
		Area_std	Standard deviation of the area of the nuclei.
		AreaBbox_std	Standard deviation of the bounding box area.
		CellEccentricities_std	Standard deviation of the eccentricity values of the nuclei.
		Circularity_std	Standard deviation of the circularity of the nuclei.
		Elongation_std	Standard deviation of the elongation of the nuclei.
		Extent_std	Standard deviation of the extent of the nuclei.
		MajorAxisLength_std	Standard deviation of the major axis length of the nuclei.
		MinorAxisLength_std	Standard deviation of the minor axis length of the nuclei.
		Perimeter_std	Standard deviation of the perimeter of the nuclei.
		Solidity_std	Standard deviation of the solidity of the nuclei.
		CurvMean_std	Standard deviation of the curvature mean values across the nuclei boundary.
		CurvStd_std	Standard deviation of the curvature standard deviation across the nuclei boundary.
		CurvMax_std	Standard deviation of the maximum curvature along the nuclei boundary.
		CurvMin_std	Standard deviation of the minimum curvature along the nuclei boundary.
		zernike_moment_2_mean	Mean of the 2nd Zernike moment, a descriptor of shape.
		zernike_moment_2_std	Standard deviation of the 2nd Zernike moment.
		zernike_moment_3_mean	Mean of the 3rd Zernike moment, a descriptor of shape.
		zernike_moment_3_std	Standard deviation of the 3rd Zernike moment.
		zernike_moment_4_mean	Mean of the 4th Zernike moment, a descriptor of shape.
		zernike_moment_4_std	Standard deviation of the 4th Zernike moment.
		zernike_moment_5_mean	Mean of the 5th Zernike moment, a descriptor of shape.
		zernike_moment_5_std	Standard deviation of the 5th Zernike moment.
		zernike_moment_6_mean	Mean of the 6th Zernike moment, a descriptor of shape.
		zernike_moment_6_std	Standard deviation of the 6th Zernike moment.
		zernike_moment_7_mean	Mean of the 7th Zernike moment, a descriptor of shape.
		zernike_moment_7_std	Standard deviation of the 7th Zernike moment.
		zernike_moment_8_mean	Mean of the 8th Zernike moment, a descriptor of shape.
		zernike_moment_8_std	Standard deviation of the 8th Zernike moment.
		zernike_moment_9_mean	Mean of the 9th Zernike moment, a descriptor of shape.
		zernike_moment_9_std	Standard deviation of the 9th Zernike moment.
		zernike_moment_10_mean	Mean of the 10th Zernike moment, a descriptor of shape.
		zernike_moment_10_std	Standard deviation of the 10th Zernike moment.
		zernike_moment_11_mean	Mean of the 11th Zernike moment, a descriptor of shape.
		zernike_moment_11_std	Standard deviation of the 11th Zernike moment.
		zernike_moment_12_mean	Mean of the 12th Zernike moment, a descriptor of shape.
		zernike_moment_12_std	Standard deviation of the 12th Zernike moment.
	Nuclei-Texture	ASM_mean	Mean of the Angular Second Moment of the nuclei, a texture feature related to homogeneity.
		Contrast_mean	Mean of the contrast of the nuclei, a texture feature that measures intensity differences.
		Correlation_mean	Mean of the correlation of the nuclei, a texture feature that measures linear dependencies between pixel pairs.
		Dissimilarity_mean	Mean of dissimilarity of the nuclei, a texture feature that measures the difference in intensity between pixels.
		Entropy_mean	Mean of entropy of the nuclei, a measure of the complexity or randomness of the texture.
		Homogeneity_mean	Mean of homogeneity of the nuclei, a texture feature that measures pixel similarity.
		IntensityMean_mean	Mean of the pixel intensity values in the nuclei images.
		IntensityStd_mean	Standard deviation of the pixel intensity values in the nuclei images
		ASM_std	Standard deviation of the Angular Second Moment (ASM) of the nuclei
		Contrast_std	Standard deviation of the contrast feature of the nuclei
		Correlation_std	Standard deviation of the correlation feature of the nuclei
		Dissimilarity_std	Standard deviation of the dissimilarity feature of the nuclei
		Entropy_std	Standard deviation of the entropy feature of the nuclei
		Homogeneity_std	Standard deviation of the homogeneity feature of the nuclei
		IntensityMean_std	Standard deviation of the intensity mean values of the nuclei
		IntensityStd_std	Standard deviation of the intensity standard deviation of the nuclei
	Nuclei-Color	MeanColor_R_mean	Mean value of the red channel in the nuclei.
		MeanColor_G_mean	Mean value of the green channel in the nuclei.
		MeanColor_B_mean	Mean value of the blue channel in the nuclei.
		StdColor_R_mean	Standard deviation of the red channel in the nuclei.
		StdColor_G_mean	Standard deviation of the green channel in the nuclei.
		StdColor_B_mean	Standard deviation of the blue channel in the nuclei.
		SkewColor_R_mean	Mean skewness of the red channel in the nuclei.
		SkewColor_G_mean	Mean skewness of the green channel in the nuclei.
		SkewColor_B_mean	Mean skewness of the blue channel in the nuclei.
		KurtosisColor_R_mean	Mean kurtosis of the red channel in the nuclei.
		KurtosisColor_G_mean	Mean kurtosis of the green channel in the nuclei.
		KurtosisColor_B_mean	Mean kurtosis of the blue channel in the nuclei.
		Entropy_Color_R_mean	Mean entropy of the red channel in the nuclei.
		Entropy_Color_G_mean	Mean entropy of the green channel in the nuclei.
		Entropy_Color_B_mean	Mean entropy of the blue channel in the nuclei.
		MeanColor_R_std	Standard deviation of the red channel in the nuclei.
		MeanColor_G_std	Standard deviation of the green channel in the nuclei.
		MeanColor_B_std	Standard deviation of the blue channel in the nuclei.
		StdColor_R_std	Standard deviation of the red channel in the nuclei.
		StdColor_G_std	Standard deviation of the green channel in the nuclei.
		StdColor_B_std	Standard deviation of the blue channel in the nuclei.
		SkewColor_R_std	Standard deviation of the skewness of the red channel in the nuclei.
		SkewColor_G_std	Standard deviation of the skewness of the green channel in the nuclei.
		SkewColor_B_std	Standard deviation of the skewness of the blue channel in the nuclei.
		KurtosisColor_R_std	Standard deviation of the kurtosis of the red channel in the nuclei.
		KurtosisColor_G_std	Standard deviation of the kurtosis of the green channel in the nuclei.
		KurtosisColor_B_std	Standard deviation of the kurtosis of the blue channel in the nuclei.
		Entropy_Color_R_std	Standard deviation of the entropy of the red channel in the nuclei.
		Entropy_Color_G_std	Standard deviation of the entropy of the green channel in the nuclei.
		Entropy_Color_B_std	Standard deviation of the entropy of the blue channel in the nuclei.
	Nuclei-Composition	number_of_cells	Total number of nuclei present in the patch
		total_cell_density	Density of cells in the patch
		prop_of_T_cells	Proportion of tumor cells in the nuclei composition.
		density_of_T_cells	Density of tumor cells in the patch
		prop_of_I_cells	Proportion of inflammatory cells in the nuclei composition.
		density_of_I_cells	Density of inflammatory cells in the patch
		prop_of_S_cells	Proportion of stromal cells in the nuclei composition.
		density_of_S_cells	Density of stromal cells in the patch
		prop_of_N_cells	Proportion of necrosis cells in the nuclei composition.
		density_of_N_cells	Density of necrosis cells in the patch
	ExtraCell-Color	mean_color_R	Mean value of the red channel in the extracellular region.
		mean_color_G	Mean value of the green channel in the extracellular region.
		mean_color_B	Mean value of the blue channel in the extracellular region.
		mean_intensity	Mean intensity in the extracellular region.
		std_color_R	Standard deviation of the red channel in the extracellular region.
		std_color_G	Standard deviation of the green channel in the extracellular region.
		std_color_B	Standard deviation of the blue channel in the extracellular region.
		std_intensity	Standard deviation of intensity in the extracellular region.
		skew_color_R	Skewness of the red channel in the extracellular region.
		skew_color_G	Skewness of the green channel in the extracellular region.
		skew_color_B	Skewness of the blue channel in the extracellular region.
		kurtosis_color_R	Kurtosis of the red channel in the extracellular region.
		kurtosis_color_G	Kurtosis of the green channel in the extracellular region.
		kurtosis_color_B	Kurtosis of the blue channel in the extracellular region.
		entropy_color_R	Entropy of the red channel in the extracellular region.
		entropy_color_G	Entropy of the green channel in the extracellular region.
		entropy_color_B	Entropy of the blue channel in the extracellular region.
		mean_transparency	Mean transparency of the extracellular region.
		std_transparency	Standard deviation of transparency in the extracellular region.
	ExtraCell-Texture	ASM	Angular Second Moment (ASM) of texture in the extracellular region.
		contrast	Contrast of texture in the extracellular region.
		dissimilarity	Dissimilarity of texture in the extracellular region.
		homogeneity	Homogeneity of texture in the extracellular region.
		energy	Energy of texture in the extracellular region.
		correlation	Correlation of texture in the extracellular region.
	WholePatch-Color	mean_color_R	Mean value of the red channel in the whole patch region.
		mean_color_G	Mean value of the green channel in the whole patch region.
		mean_color_B	Mean value of the blue channel in the whole patch region.
		mean_intensity	Mean intensity in the whole patch region.
		std_color_R	Standard deviation of the red channel in the whole patch region.
		std_color_G	Standard deviation of the green channel in the whole patch region.
		std_color_B	Standard deviation of the blue channel in the whole patch region.
		std_intensity	Standard deviation of intensity in the whole patch region.
		skew_color_R	Skewness of the red channel in the whole patch region.
		skew_color_G	Skewness of the green channel in the whole patch region.
		skew_color_B	Skewness of the blue channel in the whole patch region.
		kurtosis_color_R	Kurtosis of the red channel in the whole patch region.
		kurtosis_color_G	Kurtosis of the green channel in the whole patch region.
		kurtosis_color_B	Kurtosis of the blue channel in the whole patch region.
		entropy_color_R	Entropy of the red channel in the whole patch region.
		entropy_color_G	Entropy of the green channel in the whole patch region.
		entropy_color_B	Entropy of the blue channel in the whole patch region.
	WholePatch-Texture	ASM	Angular Second Moment, a texture feature related to homogeneity.
		contrast	Contrast of the whole patch, a feature that measures intensity differences
		dissimilarity	Dissimilarity of the whole patch, a texture feature that measures the difference in intensity between pixels.
		homogeneity	Homogeneity of the whole patch, a texture feature that measures pixel similarity.
		correlation	Correlation of the whole patch, a texture feature that measures linear dependencies between pixel pairs.

### Sheet: Table S3 - UNI & T-UNI models
	Model name	ExPloRa	Full	KOLEO loss	KDE loss	Prototypes
	UNI	☓	☓	✔	☓	65536
	UNI explora kde 4096	✔	☓	☓	✔	4096
	UNI explora kde 16384	✔	☓	☓	✔	16384
	UNI explora kde 65536	✔	☓	☓	✔	65536
	UNI explora koleo 4096	✔	☓	✔	☓	4096
	UNI explora koleo 16384	✔	☓	✔	☓	16384
	UNI explora koleo 65536	✔	☓	✔	☓	65536
	UNI full kde 4096	☓	✔	☓	✔	4096
	UNI full kde 16384	☓	✔	☓	✔	16384
	UNI full kde 65536	☓	✔	☓	✔	65536
	UNI full koleo 4096	☓	✔	✔	☓	4096
	UNI full koleo 16384	☓	✔	✔	☓	16384
	UNI full koleo 65536	☓	✔	✔	☓	65536

### Sheet: Table S4 - Models performances
			Metrics
				Raw k-means			UMAP-kmeans
			Shannon entropy	Mean ARI	Overall ARI	Batch ARI	Mean ARI	Overall ARI	Batch ARI
Model name	Base models	UNI2	0.52	0.26 ± 0.11	0.19	0.19	0.32 ± 0.10	0.27	0.24
		ProvGigapath	0.51	0.21 ± 0.09	0.18	0.15	0.27 ± 0.09	0.25	0.21
		Virchow2	0.24	0.17 ± 0.10	0.12	0.13	0.23 ± 0.12	0.14	0.14
		SimCLR	0.2	0.19 ± 0.11	0.12	0.14	0.25 ± 0.12	0.13	0.21
		CTranspath	0.19	0.19 ± 0.09	0.14	0.15	0.27 ± 0.09	0.2	0.15
		UNI	0.38	0.22 ± 0.09	0.14	0.15	0.29 ± 0.11	0.25	0.28
	Retrained models	UNI explora kde 4096	0.66	0.25 ± 0.09	0.14	0.18	0.33 ± 0.11	0.3	0.24
		UNI explora kde 16384	0.66	0.23 ± 0.10	0.21	0.16	0.28 ± 0.14	0.26	0.3
		UNI explora kde 65536	0.7	0.24 ± 0.09	0.13	0.15	0.32 ± 0.13	0.19	0.24
		UNI explora koleo 4096	0.8	0.22 ± 0.10	0.13	0.18	0.32 ± 0.13	0.26	0.24
		UNI explora koleo 16384	0.8	0.23 ± 0.11	0.14	0.19	0.33 ± 0.12	0.29	0.26
		UNI explora koleo 65536	0.8	0.26 ± 0.09	0.13	0.2	0.35 ± 0.13	0.28	0.27
		UNI full kde 4096	0.62	0.20 ± 0.11	0.22	0.18	0.24 ± 0.11	0.24	0.18
		UNI full kde 16384	0.59	0.18 ± 0.09	0.13	0.19	0.23 ± 0.10	0.15	0.18
		UNI full kde 65536	0.4	0.16 ± 0.07	0.1	0.14	0.27 ± 0.14	0.24	0.21
		UNI full koleo 4096	0.76	0.20 ± 0.11	0.25	0.18	0.25 ± 0.14	0.18	0.16
		UNI full koleo 16384	0.76	0.21 ± 0.10	0.18	0.18	0.24 ± 0.10	0.17	0.17
		UNI full koleo 65536	0.76	0.18 ± 0.10	0.13	0.14	0.22 ± 0.11	0.16	0.18

### Sheet: Table S5 - Dataset description
	B	C	D	E	F	G	H	Total
# spots labeled Invasive cancer	63	128	140	340	577	140	90	1478
# spots labeled Cancer in situ	0	0	0	0	0	20	97	117
# spots labeled Immune infiltrate	0	0	7	177	26	17	23	250
# spots labeled Breast glands	41	0	0	0	0	17	39	97
# spots labeled Adipose tissue	70	3	0	0	0	98	112	283
# spots labeled Connective tissue	95	37	111	17	56	110	169	595
# total labeled spots	295	177	309	587	691	467	613	3139
# total patches	13560	10331	17218	16748	20190	11238	13738	103023
